# A rapid, field-deployable paper-based biosensor for the detection of African swine fever virus in whole blood

**DOI:** 10.64898/2026.06.16.732725

**Authors:** Bibek Raut, Gopal Palla, Nafisa Rafiq, Jiangshan Wang, Virendra Kumar, Mohamed S. Kamel, Dan Van Nguyen, Saraswathi Lanka, Carol W. Maddox, Darryl Ragland, J. Alex Pasternak, Mohit S. Verma

## Abstract

African swine fever virus (ASFV) poses a major transboundary threat to global swine production, underscoring the need for rapid and field-deployable diagnostic tools. Although quantitative polymerase chain reaction (qPCR)-based assays are the standard molecular assay for ASFV detection, their reliance on centralized laboratory infrastructure, multi-step sample preparation, and trained personnel limit their utility for timely decision-making at the point of need (PON). Here, we report a portable molecular diagnostic platform that enables colorimetric quantitative loop-mediated isothermal amplification (qLAMP) directly from diluted whole blood on microfluidic paper-based analytical devices (µPADs). The assay targets the conserved ASFV viral protein 72 (VP72) and topoisomerase II (TOPII) genes and incorporates objective image-based colorimetric signal analysis to reduce user-dependent interpretation. Using plasmid DNA spiked into whole blood diluted to 5% (v/v) in 5% D-mannitol, the µPAD-LAMP assay achieved a limit of detection (LOD) of 25 copies per reaction (67 copies/µL of whole blood sample) for VP72 targets with no observed cross-reactivity against nine common swine pathogens, demonstrating 100% analytical sensitivity and specificity during in-house testing and 90% and 92% analytical sensitivity and specificity respectively in an external laboratory evaluation. The complete assay was performed within 60 minutes using a portable heating and imaging platform. Together, these results demonstrate a simple, DNA extraction-free molecular diagnostic approach that enables rapid and reliable ASFV detection from whole blood applicable to field-relevant conditions.
