## Supplementary material for "A rapid, field-deployable paper-based biosensor for the detection of African swine fever virus in whole blood": VP72_TOPII_Template_Sequence.xlsx

### Sheet: Templates
Gene name	Gene sequence	5' Flanking	3' Flanking	Length	Cloning vector	5' Restriction enzyme	3' Restriction enzyme	Final sequence
ASFV_TOPII	ATGGAAGCGTTTGAAATCAGCGATTTCAAAGAGCATGCGAAGAAAAAAAGCATGTGGGCTGGTGCCCTCAACAAAGTCACTATTTCGGGTCTTATGGGGGTCTTTACAGAAGATGAGGACCTTATGGCGCTACCCATTCACAGAGATCACTGTCCCGCTTTGTTAAAAATCTTTGACGAGCTCATCGTAAATGCCACGGATCATGAAAGAGCTTGCCATAGCAAAACAAAAAAAGTAACCTACATCAAAATTTCGTTTGATAAAGGTGTATTTGCTTGCGAAAACGATGGCCCGGGAATCCCCATTGCAAAGCATGAGCAGGCCAGTCTTATCGCCAAGCGGGATGTGTATGTTCCCGAGGTGGCTTCATGCCACTTTCTAGCTGGAACGAACATCAAT…	GAATTC	GGTACC	3588 bp	pUC57	EcoRI	KpnI	TCGCGCGTTTCGGTGATGACGGTGAAAACCTCTGACACATGCAGCTCCCGGAGACGGTCACAGCTTGTCTGTAAGCGGATGCCGGGAGCAGACAAGCCCGTCAGGGCGCGTCAGCGGGTGTTGGCGGGTGTCGGGGCTGGCTTAACTATGCGGCATCAGAGCAGATTGTACTGAGAGTGCACCATATGCGGTGTGAAATACCGCACAGATGCGTAAGGAGAAAATACCGCATCAGGCGCCATTCGCCATTCAGGCTGCGCAACTGTTGGGAAGGGCGATCGGTGCGGGCCTCTTCGCTATTACGCCAGCTGGCGAAAGGGGGATGTGCTGCAAGGCGATTAAGTTGGGTAACGCCAGGGTTTTCCCAGTCACGACGTTGTAAAACGACGGCCAGTGAAT…
ASFV_VP72	TTAGGTACTGTAACGCAGCACAGCTGAACCGTTCTGAAGAAGAAGAAAGTTAATAGCAGATGCCGATACCACAAGATCAGCCGTAGTGATAGACCCCACGTAATCCGTGTCCCAACTAATATAAAATTCTCTTGCTCTGGATACGTTAATATGACCACTGGGTTGGTATTCCTCCCGTGGCTTCAAAGCAAAGGTAATCATCATCGCACCCGGATCATCGGGGGTTTTAATCGCATTGCCTCCGTAGTGGAAGGGTATGTAAGAGCTGCAGAACTTTGATGGAAATTTATCGATAAGATTGATACCATGAGCAGTTACGGAAATGTTTTTAATAATAGGTAATGTGATCGGATACGTAACGGGGCTAATATCAGATATAGATGAACATGCGTCTGGAAG…	GATATC	GGATCC	1953 bp	pUC57	EcoRV	BamHI	TCGCGCGTTTCGGTGATGACGGTGAAAACCTCTGACACATGCAGCTCCCGGAGACGGTCACAGCTTGTCTGTAAGCGGATGCCGGGAGCAGACAAGCCCGTCAGGGCGCGTCAGCGGGTGTTGGCGGGTGTCGGGGCTGGCTTAACTATGCGGCATCAGAGCAGATTGTACTGAGAGTGCACCATATGCGGTGTGAAATACCGCACAGATGCGTAAGGAGAAAATACCGCATCAGGCGCCATTCGCCATTCAGGCTGCGCAACTGTTGGGAAGGGCGATCGGTGCGGGCCTCTTCGCTATTACGCCAGCTGGCGAAAGGGGGATGTGCTGCAAGGCGATTAAGTTGGGTAACGCCAGGGTTTTCCCAGTCACGACGTTGTAAAACGACGGCCAGTGAAT…
